# Tailored Cell Cycle Modulation Enhances AAV Manufacturing: Balancing Arrest with Adaptive Stress Responses

**DOI:** 10.64898/2026.01.19.700387

**Authors:** Junneng Wen, Justin Sargunas, Dylan Carman, Noam Greenshtein, Michael J. Betenbaugh

## Abstract

Recombinant adeno-associated virus (rAAV) vectors show therapeutic potential, but their biomanufacturing is limited by low yields and high costs. Host cell-cycle modulation is emerging as a promising strategy to enhance rAAV production. Two G₂/M phase-arresting small molecules, ABT-751, a microtubule inhibitor, and helenalin, a thiol-reactive sesquiterpene lactone, were applied post-transfection in HEK293 cells to evaluate how cell-cycle arrest and stress pathways influence rAAV yields. ABT-751 induced G₂/M arrest with minimal cytotoxicity, leading to a near five-fold increase in rAAV vector genomes across multiple serotypes and production platforms. Helenalin caused G₂/M arrest, yet suppressed rAAV production. Comparative transcriptomic profiling (RNA-Seq) revealed that helenalin altered expression of a widespread set of genes (4,579) compared to control, characterized by rampant p53, ferroptosis, and endoplasmic reticulum dysregulation that overflowed into unfolded protein response with CHOP induction and apoptosis. ABT-751 elicited a more moderate, targeted response (1,895 differentially expressed genes) in a similar subset of pathways, including compensatory mechanisms mitigating oxidative stress. Together, these findings indicate that cell-cycle arrest alone is insufficient to improve rAAV yield. Indeed, tailored cell-cycle modulation, coupled with balanced activation of cellular stress pathways, can enhance rAAV manufacturing efficiency, facilitating more scalable and cost-effective gene therapy production strategies for the future.
