## Supplemental Table 6 for "Tailored Cell Cycle Modulation Enhances AAV Manufacturing: Balancing Arrest with Adaptive Stress Responses"

### Sheet: Supp. Table S3-ER-stress gene s
gene	baseMean	log2FoldChange	lfcSE	pvalue	padj	comparison	stat
HSPA5	13450.9	0.192536	0.0537337	0.000213007	0.00225738	ABT-751 vs DMSO	NA
DDIT3	858.181	0.254528	0.107579	0.00726118	0.0380466	ABT-751 vs DMSO	NA
ATF4	15183.8	0.583335	0.0696764	7.80542e-18	1.47269e-15	ABT-751 vs DMSO	NA
ATF6	1156.15	-0.583088	0.0827746	1.41362e-12	7.16767e-12	Helenalin vs DMSO	NA
HSPA5	13450.9	1.32712	0.0540728	2.95611e-133	3.95491e-131	Helenalin vs DMSO	NA
DDIT3	858.181	3.25219	0.101847	2.58738e-225	8.92444e-223	Helenalin vs DMSO	NA
ERN1	608.899	0.922365	0.101076	3.62147e-20	2.82188e-19	Helenalin vs DMSO	NA
XBP1	1640.8	-0.176113	0.0598364	0.0031525	0.00659573	Helenalin vs DMSO	NA
ATF4	15183.8	1.82534	0.0691389	7.05496e-154	1.29782e-151	Helenalin vs DMSO	NA
ATF6	1156.15	0.391489	0.0826816	2.18679e-06	8.60489e-06	ABT-751 vs Helenalin	4.73535
HSPA5	13450.9	-1.12409	0.0538439	8.73646e-97	1.16883e-94	ABT-751 vs Helenalin	-20.8766
DDIT3	858.181	-2.93918	0.0985534	5.21194e-195	2.67567e-192	ABT-751 vs Helenalin	-29.7903
ERN1	608.899	-0.865861	0.0999412	4.60116e-18	4.62315e-17	ABT-751 vs Helenalin	-8.66285
XBP1	1640.8	0.137548	0.0597997	0.0214354	0.04334	ABT-751 vs Helenalin	2.30023
ATF4	15183.8	-1.22511	0.0686473	3.09645e-71	2.50382e-69	ABT-751 vs Helenalin	-17.8462
