## Supplemental Table 3 for "Tailored Cell Cycle Modulation Enhances AAV Manufacturing: Balancing Arrest with Adaptive Stress Responses"

Cell Cycle Sub-pathway	Key Genes	ABT-751 Response	Helenalin Response	Functional Significance
G1/S Checkpoint	CDKN1A (p21)	Moderate increase	Strong increase	Cell cycle arrest at G1/S
	CDKN1B (p27)	Mild increase	Moderate increase	CDK inhibition
DNA Replication Licensing	MCM2	Decreased	Strongly decreased	Prevents re-replication
	CDC6, CDT1, ORC1	Decreased	Strongly decreased	Blocks origin licensing
G2/M Checkpoint	WEE1	Mild increase	Strong increase	Inhibits CDK1, prevents mitotic entry
	CHEK1, CHEK2	Moderate increase	Strong increase	Checkpoint activation
Spindle Assembly Checkpoint	MAD2L1, BUB1, BUB1B	Increased	Increased	Prevents anaphase onset
	PTTG1 (Securin)	Increased	Strongly increased	Sister chromatid cohesion
APC/C Complex	CDC20	Decreased	Strongly decreased	Blocks metaphase-anaphase transition
	CDC27, ANAPC10	Decreased	Strongly decreased	APC/C scaffold disruption
Cyclin/CDK Complexes	CCNE1, CCNE2	Mild decrease	Strong decrease	G1/S transition cyclins
	CCNA2	Retained partially	Strongly decreased	S/G2 progression
	CCNB1, CCNB2	Variable	Decreased	Mitotic cyclins
p53 Pathway Interface	GADD45A, GADD45B	0.5-fold increase	3.1-fold increase	Growth arrest/DNA repair
	SFN (14-3-3σ)	Increased	Strongly increased	Sequesters CDC25C
