## Supplemental Table 1 for "Tailored Cell Cycle Modulation Enhances AAV Manufacturing: Balancing Arrest with Adaptive Stress Responses"

ID	Description	setSize	enrichmentScore	NES	pvalue	p.adjust	qvalue	rank	leading_edge	core_enrichment
GO:0006119	oxidative phosphorylation	10	-0.978342909	-3.866932907	1.25E-14	2.63E-12	2.28E-12	15	tags=100%, list=4%, signal=99%	4539/4514/4541/4519/4508/4538/4513/4540/4512
GO:0009060	aerobic respiration	10	-0.978342909	-3.866932907	1.25E-14	2.63E-12	2.28E-12	15	tags=100%, list=4%, signal=99%	4539/4514/4541/4519/4508/4538/4513/4540/4512
GO:0045333	cellular respiration	10	-0.978342909	-3.866932907	1.25E-14	2.63E-12	2.28E-12	15	tags=100%, list=4%, signal=99%	4539/4514/4541/4519/4508/4538/4513/4540/4512
GO:0015980	energy derivation by oxidation of organic compounds	11	-0.881020118	-3.657650293	2.94E-10	4.65E-08	4.03E-08	15	tags=91%, list=4%, signal=90%	4719/4539/4514/4541/4519/4508/4538/4513/4540/4512
GO:0022900	electron transport chain	10	-0.867034764	-3.42698376	2.63E-08	3.33E-06	2.89E-06	15	tags=90%, list=4%, signal=89%	4719/4539/4514/4541/4519/4538/4513/4540/4512
GO:0006091	generation of precursor metabolites and energy	17	-0.571686665	-2.839628119	8.67E-06	0.000914366	0.000793712	15	tags=53%, list=4%, signal=53%	4539/4514/4541/4519/4508/4538/4513/4540/4512
GO:1901137	carbohydrate derivative biosynthetic process	13	-0.62123024	-2.727238928	2.83E-05	0.002561154	0.002223202	33	tags=62%, list=8%, signal=59%	6185/6480/4539/107/4541/4508/4538/4540
GO:0006163	purine nucleotide metabolic process	10	-0.691837891	-2.734512289	7.54E-05	0.003407135	0.002957553	15	tags=70%, list=4%, signal=69%	4719/4539/107/4541/4508/4538/4540
GO:0009117	nucleotide metabolic process	10	-0.691837891	-2.734512289	7.54E-05	0.003407135	0.002957553	15	tags=70%, list=4%, signal=69%	4719/4539/107/4541/4508/4538/4540
GO:0009150	purine ribonucleotide metabolic process	10	-0.691837891	-2.734512289	7.54E-05	0.003407135	0.002957553	15	tags=70%, list=4%, signal=69%	4719/4539/107/4541/4508/4538/4540
GO:0009259	ribonucleotide metabolic process	10	-0.691837891	-2.734512289	7.54E-05	0.003407135	0.002957553	15	tags=70%, list=4%, signal=69%	4719/4539/107/4541/4508/4538/4540
GO:0019693	ribose phosphate metabolic process	10	-0.691837891	-2.734512289	7.54E-05	0.003407135	0.002957553	15	tags=70%, list=4%, signal=69%	4719/4539/107/4541/4508/4538/4540
GO:0072521	purine-containing compound metabolic process	10	-0.691837891	-2.734512289	7.54E-05	0.003407135	0.002957553	15	tags=70%, list=4%, signal=69%	4719/4539/107/4541/4508/4538/4540
GO:0033554	cellular response to stress	59	0.348040213	2.469502974	6.80E-05	0.003407135	0.002957553	89	tags=47%, list=21%, signal=44%	3398/6615/3310/1647/10370/90441/81631/4616/3162/1191/80149/2353/10912/6548/10569/6926/23645/27063/3312/10769/9314/1649/133/25949/1030/493861/3337/9935
GO:0006753	nucleoside phosphate metabolic process	11	-0.616595986	-2.559864914	0.000140455	0.005556765	0.004823533	15	tags=64%, list=4%, signal=63%	4719/4539/107/4541/4508/4538/4540
GO:0055086	nucleobase-containing small molecule metabolic process	11	-0.616595986	-2.559864914	0.000140455	0.005556765	0.004823533	15	tags=64%, list=4%, signal=63%	4719/4539/107/4541/4508/4538/4540
GO:0000375	RNA splicing, via transesterification reactions	10	0.650076641	2.31884096	0.000215099	0.007166183	0.006220583	99	tags=70%, list=24%, signal=55%	57035/10569/3312/25949/79753/54957/10284
GO:0000377	RNA splicing, via transesterification reactions with bulged adenosine as nucleophile	10	0.650076641	2.31884096	0.000215099	0.007166183	0.006220583	99	tags=70%, list=24%, signal=55%	57035/10569/3312/25949/79753/54957/10284
GO:0000398	mRNA splicing, via spliceosome	10	0.650076641	2.31884096	0.000215099	0.007166183	0.006220583	99	tags=70%, list=24%, signal=55%	57035/10569/3312/25949/79753/54957/10284
GO:0080135	regulation of cellular response to stress	20	0.480014701	2.291407007	0.000292071	0.009244038	0.008024259	63	tags=55%, list=15%, signal=49%	6615/1647/90441/4616/1191/80149/10912/23645/27063/9314/1649
GO:0006397	mRNA processing	11	0.633865557	2.345825438	0.000344846	0.010394656	0.009023049	99	tags=64%, list=24%, signal=50%	57035/10569/3312/25949/79753/54957/10284
GO:0090407	organophosphate biosynthetic process	12	-0.556903223	-2.368864144	0.0005071	0.014437108	0.012532087	15	tags=58%, list=4%, signal=58%	4719/4539/107/4541/4508/4538/4540
GO:0008380	RNA splicing	13	0.566509634	2.26829151	0.000524571	0.014437108	0.012532087	99	tags=62%, list=24%, signal=49%	57035/1198/10569/3312/25949/79753/54957/10284
GO:1901135	carbohydrate derivative metabolic process	17	-0.448109203	-2.225805796	0.000926557	0.023460435	0.020364758	98	tags=47%, list=23%, signal=38%	6185/6480/4539/107/4541/4508/4538/4540
GO:0090304	nucleic acid metabolic process	134	0.232091482	2.045064212	0.00092437	0.023460435	0.020364758	125	tags=43%, list=30%, signal=44%	3398/6615/51655/10614/57035/1647/10370/1198/3162/2354/1191/80149/79797/2353/55603/2117/54855/6548/10569/10766/55659/3621/6926/3397/27063/3312/64061/9314/8535/1649/25949/84124/5453/79753/3394/26811/493861/54957/23529/3337/9935/92283/688/2114/10284/284119/64763/729974/9592/2637/168374/93953/342931/29950/4880/7538/1747
GO:0006974	DNA damage response	17	0.480825104	2.140537254	0.000995129	0.024227572	0.021030668	83	tags=59%, list=20%, signal=49%	6615/1647/1191/80149/23645/27063/10769/1649/25949/493861
GO:0045934	negative regulation of nucleobase-containing compound metabolic process	53	0.308555198	2.108455656	0.001059183	0.024831963	0.021555308	99	tags=49%, list=24%, signal=43%	3398/6615/51655/10614/1647/10370/2354/55603/2117/54855/10766/3621/6926/3397/27063/3312/64061/9314/8535/1649/3394/3337/9935/688/2114/10284
GO:0007049	cell cycle	48	0.320167899	2.097652426	0.001771333	0.037792647	0.03280579	84	tags=42%, list=20%, signal=38%	3398/10614/1647/10370/5997/4616/10381/10912/3306/3621/6926/23645/3312/64061/10769/9314/1649/25949/1030/54957
GO:0016071	mRNA metabolic process	19	0.443023861	2.080611722	0.001791121	0.037792647	0.03280579	159	tags=68%, list=38%, signal=45%	57035/80149/55603/54855/10569/3312/25949/79753/54957/10284/7538/55181/10957
GO:0051253	negative regulation of RNA metabolic process	51	0.307161362	2.060438259	0.001727496	0.037792647	0.03280579	99	tags=49%, list=24%, signal=43%	3398/6615/51655/10614/1647/10370/2354/55603/2117/54855/10766/3621/6926/3397/27063/3312/9314/8535/1649/3394/3337/9935/688/2114/10284
GO:0006357	regulation of transcription by RNA polymerase II	73	0.270083606	2.026808687	0.002127912	0.042092761	0.03653849	125	tags=51%, list=30%, signal=43%	3398/6615/10614/1647/10370/3162/2354/80149/79797/2353/2117/6548/55659/3621/6926/3397/27063/9314/8535/1649/84124/5453/79753/3394/3337/9935/92283/688/2114/10284/64763/9592/2637/168374/29950/7538/1747
GO:0006366	transcription by RNA polymerase II	75	0.257974152	1.971401195	0.002076075	0.042092761	0.03653849	125	tags=49%, list=30%, signal=42%	3398/6615/10614/1647/10370/3162/2354/80149/79797/2353/2117/6548/55659/3621/6926/3397/27063/9314/8535/1649/84124/5453/79753/3394/3337/9935/92283/688/2114/10284/64763/9592/2637/168374/29950/7538/1747
GO:0006914	autophagy	18	0.45307014	2.075511361	0.002552765	0.046168579	0.040076492	131	tags=72%, list=31%, signal=52%	81631/3162/1191/80149/22911/3312/10769/1649/3394/729974/9001/342931/60673
GO:0061919	process utilizing autophagic mechanism	18	0.45307014	2.075511361	0.002552765	0.046168579	0.040076492	131	tags=72%, list=31%, signal=52%	81631/3162/1191/80149/22911/3312/10769/1649/3394/729974/9001/342931/60673
GO:0051726	regulation of cell cycle	37	0.334551379	2.004597421	0.002436669	0.046168579	0.040076492	79	tags=43%, list=19%, signal=39%	3398/10614/1647/10370/4616/10912/3306/6926/23645/3312/64061/10769/9314/1649/25949/1030
